## Supplementary material for "The AP-1 clathrin adaptor has a conserved role in recycling resident proteins of the *trans*-Golgi network": Table S1

### Sheet: AP-1 Manuscript Antibodies
Antibody	Provider	Identifier	Species of origin	Type	Dilution IF	Dilution WB
ATP7A	Santa Cruz Biotechnology	sc-376467	Mouse	Monoclonal	1:50	1:1000
GS15/BET1L	Santa Cruz Biotechnology	sc-135846	Mouse	Monoclonal	1:50	1:2000
CIMPR	Abcam	ab2733	Mouse	Monoclonal	1:50	NA
CDMPR	Abcam	ab134153	Rabbit	Monoclonal	01:50:00	NA
CPD (luminal domain)	Gift from Lloyd Fricker	AE142	Rabbit	Polyclonal	1:50	NA
EEA1	Abcam	ab2900	Rabbit	Polyclonal	1:50	NA
epsinR	Novus Biologicals	NBP1-85570	Rabbit	Polyclonal	1:50	1:2000
furin	Proteintech	18413-1-AP	Rabbit	Polyclonal	1:50	1:1000
giantin	Proteintech	22270-1-AP	Rabbit	Polyclonal	1:25	NA
GM130	BD Biosciences	610823	Mouse	Monoclonal	1:100	1:1000
GM130	Cell Signaling Technology	12480	Rabbit	Monoclonal	1:100	NA
golgin-97	Cell Signaling Technology	13192	Rabbit	Monoclonal	1:20	NA
NPC1	Abcam	ab134113	Rabbit	Monoclonal	1:100	NA
syntaxin 16	Invitrogen	PA5-59395	Rabbit	Polyclonal	1:50	1:1000
syntaxin 5	Santa Cruz Biotechnology	sc-365124	Mouse	Monoclonal	1:50	NA
syntaxin 6	Invitrogen	701823	Rabbit	Monoclonal	1:50	1:1000
TBC1D23	Proteintech	17002-1-AP	Rabbit	Polyclonal	1:50	1:1000
TGN46	Proteintech	13573-1-AP	Rabbit	Polyclonal	1:50	NA
transferrin receptor	Abcam	ab84036	Rabbit	Polyclonal	1:25	NA
VPS50	Atlas Antibodies	HPA026679	Rabbit	Polyclonal	1:50	NA
TVP23B/FAM18B	Invitrogen	PA554030	Rabbit	Polyclonal	1:50	NA
Vti1a	Proteintech	12354-1-AP	Rabbit	Polyclonal	1:50	1:0000
𝛾1-adaptin	Sigma	A4200	Mouse	Monoclonal	1:50	1:1000
GFP	Abcam	ab6556	Rabbit	Polyclonal	1:1000	NA
Goat anti-rabbit IgG Alexa Fluor™ 647	Invitrogen	A-21245	Goat	Polyclonal	1:1000	NA
Goat anti-rabbit IgG Alexa Fluor™ 555	Invitrogen	A-32732	Goat	Polyclonal	1:1000	NA
Goat anti-rabbit IgG Alexa Fluor™ 488	Invitrogen	A-11008	Goat	Polyclonal	1:1000	NA
Goat anti-mouse IgG Alexa Fluor™ 647	Invitrogen	A-21235	Goat	Polyclonal	1:1000
HRP-conjugated goat anti-mouse IgG	Proteintech	SA00001-1	Goat	Polyclonal	NA	1:5000
HRP-conjugated goat anti-rabbit IgG	Proteintech	SA00001-2	Goat	Polyclonal	NA	1:5000
